# The H4K20 demethylase DPY-21 regulates the dynamics of condensin DC binding

**DOI:** 10.1101/2021.04.11.438056

**Authors:** Laura Breimann, Ana Karina Morao, Jun Kim, David Sebastian Jimenez, Nina Maryn, Krishna Bikkasani, Michael J Carrozza, Sarah E Albritton, Maxwell Kramer, Lena Annika Street, Kustrim Cerimi, Vic-Fabienne Schumann, Ella Bahry, Stephan Preibisch, Andrew Woehler, Sevinç Ercan

**Affiliations:** Department of Biology, Center for Genomics and Systems Biology, New York University, New York, NY, USA; Berlin Institute for Medical Systems Biology, Max Delbrück Center for Molecular Medicine, Berlin, Germany; Institute for Biology, Humboldt University of Berlin, Berlin, Germany; Janelia Research Campus, Howard Hughes Medical Institute, Ashburn, VA, USA

**Keywords:** condensin, transcription, histone modifications, FRAP, Hi-C, *C. elegans*

## Abstract

Condensin is a multi-subunit SMC complex that binds to and compacts chromosomes. Here we addressed the regulation of condensin binding dynamics using *C. elegans* condensin DC, which represses X chromosomes in hermaphrodites for <u>d</u>osage <u>c</u>ompensation. We established fluorescence recovery after photobleaching (FRAP) using the SMC4 homolog DPY-27 and showed that a well-characterized ATPase mutation abolishes its binding. Next, we performed FRAP in the background of several chromatin modifier mutants that cause varying degrees of X-chromosome derepression. The greatest effect was in a null mutant of the H4K20me2 demethylase DPY-21, where the mobile fraction of condensin DC reduced from ∼30% to 10%. In contrast, a catalytic mutant of *dpy-21* did not regulate condensin DC mobility. Hi-C data in the *dpy-21* null mutant showed little change compared to wild type, uncoupling Hi-C measured long-range DNA contacts from transcriptional repression of the X chromosomes. Together, our results indicate that DPY-21 has a non-catalytic role in regulating the dynamics of condensin DC binding, which is important for transcription repression.
