## Supplementary material for "The H4K20 demethylase DPY-21 regulates the dynamics of condensin DC binding": Table S7

### Sheet: ChIP
ChIP-seq data from this study
GEO #	Data name	Sequencing ID	Input ID	Input GEO #	Strain	Stage	Target	Antibody	Mapped Reads
GSM5208686	DPY27_N2xv_L3_AKM61_input_AKM64	AKM61	AKM64	GSM5208710	ypT47	L3	DPY-27	JL001	23666939
GSM5208687	DPY27_N2xv_L3_AKM62_input_AKM65	AKM62	AKM65	GSM5208711	ypT47	L3	DPY-27	JL001	19651848
GSM5208688	DPY27_N2xv_L3_AKM186_input_AKM192	AKM186	AKM192	GSM5208712	ypT47	L3	DPY-27	JL001	17553000
GSM5208689	DPY27_jmjxv_L3_AKM109_input_AKM112	AKM109	AKM112	GSM5208713	AM04	L3	DPY-27	JL001	15306805
GSM5208690	DPY27_jmjxv_L3_AKM110_input_AKM113	AKM110	AKM113	GSM5208714	AM04	L3	DPY-27	JL001	15659059
GSM5208691	DPY27_jmjxv_L3_AKM185_input_AKM191	AKM185	AKM191	GSM5208715	ypT47	L3	DPY-27	JL001	15076198
GSM5208692	DPY27_set4xv_L3_AKM60_input_AKM63	AKM60	AKM63	GSM5208716	NM02	L3	DPY-27	JL001	22398645
GSM5208693	DPY27_set4xv_L3_AKM108_input_AKM111	AKM108	AKM111	GSM5208717	NM02	L3	DPY-27	JL001	14101579
GSM5208694	DPY27_set4xv_L3_AKM184_input_AKM190	AKM184	AKM190	GSM5208718	ypT47	L3	DPY-27	JL001	16896330
GSM5208695	DPY27_set4xv_L3_AKM187_input_AKM193	AKM187	AKM193	GSM5208719	ypT47	L3	DPY-27	JL001	16725044
GSM5208696	DPY27_sir2_emb_SE275_input_SE277	SE275	SE277	GSM5208720	VC199	emb	DPY-27	JL001	11782692
GSM5208697	DPY27_sir2_emb_SE242_input_SE244	SE242	SE244	GSM5208721	VC199	emb	DPY-27	JL001	11805262
GSM5208698	DPY26_KB01_emb_LAS17_input_LAS21	LAS17	LAS21	GSM5208722	KB01	emb	DPY-26	JL00003	11295659
GSM5208699	DPY-26_KB01_emb_LAS30_input_LAS36	LAS30	LAS36	GSM5208723	KB01	emb	DPY-26	JL00003	16773725
GSM5208700	DPY-26_KB01_emb_AKM05_AKM27	AKM05	AKM27	GSM5208724	KB01	emb	DPY-26	JL00003	10100303
GSM5208701	DPY-26_MK14_emb_LAS16_input_LAS20	LAS16	LAS20	GSM5208725	MK14	emb	DPY-26	JL00003	14600591
GSM5208702	DPY-26_MK14_emb_LAS29_LAS35	LAS29	LAS35	GSM5208726	MK14	emb	DPY-26	JL00003	14390950
GSM5208703	DPY-26_MK14_emb_AKM03_input_AKM26	AKM03	AKM26	GSM5208727	MK14	emb	DPY-26	JL00003	9122215
GSM5208704	DPY27-GFP_KB01_emb_LAS15_input_LAS21	LAS15	LAS21	GSM5208722	KB01	emb	DPY-27-GFP	ab290	10122062
GSM5208705	DPY27-GFP_KB01_emb_LAS26_input_LAS36	LAS26	LAS36	GSM5208723	KB01	emb	DPY-27-GFP	ab290	10315104
GSM5208706	DPY27-GFP_KB01_emb_AKM04_input_AKM27	AKM04	AKM27	GSM5208724	KB01	emb	DPY-27-GFP	ab290	5010936
GSM5208707	DPY27-GFP_MK14_emb_LAS25_input_LAS35	LAS25	LAS35	GSM5208726	MK14	emb	DPY-27-GFP	ab290	13298454
GSM5208708	DPY27-GFP_MK14_emb_LAS14_input_LAS20	LAS14	LAS20	GSM5208725	MK14	emb	DPY-27-GFP	ab290	17828401
GSM5208709	DPY27-GFP_MK14_emb_AKM02_input_AKM26	AKM02	AKM26	GSM5208727	MK14	emb	DPY-27-GFP	ab290	9315084
Published ChIP-seq data used in this study
GEO #	Data name	Strain	Stage	Target	Antibody	Reference
GSE87741	DPY27_N2_Emb_SE30_CJ39_CJ132_SE172	N2	mixed embryo	DPY-27	JL00001	Albritton et al Elife 2017
GSE67650	DPY27_N2_L3_SE262_SEA153	N2	mixed embryo	DPY-27	JL00001	Kramer et al PLoS Gen 2015
GSE67650	DPY27_CB428_Emb_SE262_SEA153	CB428 (dpy-21)	mixed embryo	DPY-27	JL00001	Kramer et al PLoS Gen 2015
GSE45678	IgG_N2_Emb_CJ101_SE142_SE145	N2	mixed embryo	NA	ab46540	Kranz et al Current Biol 2013
GSM3477041	DPY27_V;X_L3_SEA149	YPT47 (X;V)	L3	DPY-27	JL00001	Street et al Genetics 2019
GSM3477042	DPY27_V;X_L3_SEA151	YPT47 (X;V)	L3	DPY-27	JL00001	Street et al Genetics 2019
GSM3477047	IgG_N2_L3_LW187	N2	L3	NA	ab46540	Street et al Genetics 2019
GSM3477048	IgG_N2_L3_SE268	N2	L3	NA	ab46540	Street et al Genetics 2019
GSM1652672	DPY27_dpy21_emb_CJ123_input_SE105	CB428	mixed embryo	DPY-27	JL00001	Kramer et al PLoS Gen 2015			7344227
GSM1652671	DPY27_dpy21_emb_CJ38_input_CJ44	CB428	mixed embryo	DPY-27	JL00001	Kramer et al PLoS Gen 2015			13865100
GSM1652673	DPY27_dpy21_emb_SE238_input_SE169	CB428	mixed embryo	DPY-27	JL00001	Kramer et al PLoS Gen 2015			6618867
GSM1652675	DPY27_set4_emb_CJ124_input_CJ20	MT14911	mixed embryo	DPY-27	JL00001	Kramer et al PLoS Gen 2015			6924357
GSM1652674	DPY27_set4_emb_CJ52_input_CJ53	MT14911	mixed embryo	DPY-27	JL00001	Kramer et al PLoS Gen 2015			10453984
