## Supplementary material for "The H4K20 demethylase DPY-21 regulates the dynamics of condensin DC binding": Table S8

### Sheet: HiC
HiC data from this study
GEO #	Data descriptive name	sequencing ID	Strain	Stage
GSM5206715	wt rep1	DJ73	N2	emb
GSM5206716	wt rep2	DJ74	N2	emb
GSM5203556	dpy21 null rep1	DJ62	CB428	emb
GSM5203557	dpy21 null rep2	DJ63	CB428	emb
GSM5592862	JmjC rep1	DJ88	TY5686	emb
GSM5592863	JmjC rep2	DJ89	TY5686	emb
HiC statistics output from Juicer
HiC data from this study
	wt rep1 (DJ73)	wt rep2 (DJ74)	dpy21 rep1 (DJ62)	dpy21 rep2 (DJ63)	jmj rep1 (DJ88)	jmj rep2 (DJ89)
Sequenced Read Pairs	342186330	257157731	108603678	122281020	108792149	82447583
Normal Paired	239,872,897 (70.10%)	178,818,216 (69.54%)	64,184,470 (59.10%)	73,035,285 (59.73%)	68,756,150 (63.20%)	56,997,421 (69.13%)
Chimeric Paired	89,808,404 (26.25%)	68,109,194 (26.49%)	37,752,059 (34.76%)	43,233,756 (35.36%)	35,118,661 (32.28%)	21,300,068 (25.83%)
Chimeric Ambiguous	10,779,586 (3.15%)	9,058,119 (3.52%)	4,844,132 (4.46%)	4,926,133 (4.03%)	3,794,530 (3.49%)	3,427,896 (4.16%)
Unmapped	1,725,443 (0.50%)	1,172,202 (0.46%)	1,823,017 (1.68%)	1,085,846 (0.89%)	1,122,808 (1.03%)	722,198 (0.88%)
Ligation Motif Present	107,137,167 (31.31%)	80,858,568 (31.44%)	39,247,223 (36.14%)	45,375,180 (37.11%)	42,318,248 (38.90%)	26,834,725 (32.55%)
Alignable (Normal+Chimeric Paired)	329,681,301 (96.35%)	246,927,410 (96.02%)	101,936,529 (93.86%)	116,269,041 (95.08%)	103,874,811 (95.48%)	78,297,489 (94.97%)
Unique Reads	251,284,329 (73.43%)	198,705,875 (77.27%)	42,659,800 (39.28%)	50,505,838 (41.30%)	80,431,860 (73.93%)	69,371,253 (84.14%)
PCR Duplicates	75,506,891 (22.07%)	46,588,616 (18.12%)	41,997,864 (38.67%)	46,095,568 (37.70%)	22,437,217 (20.62%)	8,062,260 (9.78%)
Optical Duplicates	2,890,081 (0.84%)	1,632,919 (0.63%)	17,278,865 (15.91%)	19,667,635 (16.08%)	1,005,734 (0.92%)	863,976 (1.05%)
Library Complexity Estimate	593432184	561098104	53827504	65484745	200108217	345567046
Intra-fragment Reads	11,624,186 (3.40% / 4.63%)	9,290,175 (3.61% / 4.68%)	1,872,528 (1.72% / 4.39%)	1,835,483 (1.50% / 3.63%)	2,047,771 (1.88% / 2.55%)	1,133,404 (1.37% / 1.63%)
Below MAPQ Threshold	35,700,013 (10.43% / 14.21%)	27,559,117 (10.72% / 13.87%)	7,460,439 (6.87% / 17.49%)	8,938,005 (7.31% / 17.70%)	12,079,810 (11.10% / 15.02%)	10,081,768 (12.23% / 14.53%)
Hi-C Contacts	203,960,130 (59.60% / 81.17%)	161,856,583 (62.94% / 81.46%)	33,326,833 (30.69% / 78.12%)	39,732,350 (32.49% / 78.67%)	66,304,279 (60.95% / 82.44%)	58,156,081 (70.54% / 83.83%)
Ligation Motif Present	48,906,863 (14.29% / 19.46%)	39,090,163 (15.20% / 19.67%)	8,727,287 (8.04% / 20.46%)	10,388,018 (8.50% / 20.57%)	19,713,419 (18.12% / 24.51%)	14,238,904 (17.27% / 20.53%)
3' Bias (Long Range)	68% - 32%	68% - 32%	70% - 30%	70% - 30%	68% - 32%	64% - 36%
Pair Type %(L-I-O-R)	25% - 25% - 25% - 25%	25% - 25% - 25% - 25%	25% - 25% - 25% - 25%	25% - 25% - 25% - 25%	25% - 25% - 25% - 25%	25% - 25% - 25% - 25%
Inter-chromosomal	41,441,365 (12.11% / 16.49%)	28,294,480 (11.00% / 14.24%)	7,797,131 (7.18% / 18.28%)	12,079,143 (9.88% / 23.92%)	11,589,843 (10.65% / 14.41%)	16,440,156 (19.94% / 23.70%)
Intra-chromosomal	162,518,765 (47.49% / 64.68%)	133,562,103 (51.94% / 67.22%)	25,529,702 (23.51% / 59.84%)	27,653,207 (22.61% / 54.75%)	54,714,436 (50.29% / 68.03%)	41,715,925 (50.60% / 60.13%)
Short Range (<20Kb)	64,533,161 (18.86% / 25.68%)	51,769,969 (20.13% / 26.05%)	8,253,292 (7.60% / 19.35%)	9,176,394 (7.50% / 18.17%)	22,002,711 (20.22% / 27.36%)	15,601,285 (18.92% / 22.49%)
Long Range (>20Kb)	97,983,943 (28.63% / 38.99%)	81,790,997 (31.81% / 41.16%)	17,276,321 (15.91% / 40.50%)	18,476,668 (15.11% / 36.58%)	32,710,952 (30.07% / 40.67%)	26,113,697 (31.67% / 37.64%)
